# The *DGKK* mRNA is a primary target of the Prader-Willi syndrome-associated snoRNA *SNORD116*

**DOI:** 10.64898/2026.10.20.760352

**Authors:** Soline Louis, Oktay Cakil, Audrey Thévenin, Hélène Marty-Capelle, Asmae Maachi, Virginie Marty, Anne Robert, Marie-Eve Chagot, Bruno Charpentier, Xavier Manival, Isabelle Lebars, Hervé Moine, Stéphane Labialle

**Author notes:** Corresponding authors: Stéphane Labialle. These authors contributed equally to this work (Soline Louis, Oktay Cakil). Present address: Cell Biology Division, MRC Laboratory of Molecular Biology, Cambridge CB2 0QH, UK (O. Cakil).

## Abstract

Box C/D small nucleolar RNAs (SNORDs) classically guide site-specific modification of ribosomal RNAs through antisense elements located upstream of their D’ and D boxes, termed ASE1 and ASE2. Yet many orphan SNORDs have no established primary targets, including the paternally expressed multicopy *SNORD116* family implicated in Prader-Willi syndrome. Our previous comparative analysis identified the *DGKK/Dgkk* interaction as the most evolutionarily persistent candidate involving the highly conserved *SNORD116* ASE1 sequence and showed that *SNORD116* depletion increases DGKK RNA abundance in human cells. Here, we re-evaluated this interaction alongside a focused set of recently published candidates and asked whether evolutionary persistence was accompanied by independent evidence of regulation. *DGKK/Dgkk* showed reproducible increases following transient *SNORD116* loss across human iPSC-derived neural cells and in brain tissues from *Snord116*-knockout mice. Its predicted *SNORD116* interaction site combined a marked local depletion of human sequence variation with an overlapping cis-regulatory interval identified in mouse. *SNORD116* deficiency was also associated with increased endogenous DGKκ protein across several mouse brain regions, including the hypothalamus. More broadly, comparison across the candidate set showed that evolutionary persistence, duplex stability and expression response did not systematically align, indicating that sequence-based properties alone do not allow reliable prediction of responses to *SNORD116* loss. Together, these data support *DGKK/Dgkk* as the best-supported primary regulatory target of *SNORD116* to date and establish it as a model for dissecting the regulatory mechanism of this orphan snoRNA family.
