## Supplementary material for "The *DGKK* mRNA is a primary target of the Prader-Willi syndrome-associated snoRNA *SNORD116*": Suplementary Tables

### Sheet: Suppl. Table 1
Supplementary Table 1. Target genes and characterization of predicted hybridization sites.
Target gene	Reference transcript	Transcript coordinates (GRCh38)	Interaction site ID	Exon/Intron	Interaction site coordinates	Length (nt) of interaction site	ASE region
ADARB1	ENST00000348831.9	chr21:45074580–45226560	site 1	E	chr21:45175827–45175842	16	ASE2
			site 2	E	chr21:45224710–45224722	13	ASE1
ANKRD11	ENST00000301030.10	chr16:89267630-89490561	site 1	E	chr16:89285482–89285497	16	ASE2
BAP1	ENST00000460680.6	chr3:52401008-52410008	site 1	E	chr3:52403535–52403550	16	ASE2
C1QTNF9	ENSG00000240654.8	chr13:24315979-24322531	site 1	E	chr13:24321713–24321727	15	ASE2
CADPS2	ENSG00000081803.19	chr7:122318411-122886460	site 1	I	chr7:122701313-122701328	16	ASE2
CHRNA7	ENSG00000175344.21	chr15:32030515-32173018	site 1	I	chr15:32032730-32032745	16	ASE2
DGKK	ENST00000611977.2	chrX:50365409–50470825	site 1	E	chrX:50401100–50401115	16	ASE1
DPP10	ENSG00000175497.18	chr2:114442779-115845780	site 1	I	chr2:115644440-115644455	16	ASE2
FGF13	ENSG00000129682.18	chrX:138614727-138711717	site 1	I	chrX :138653321-138653338	18	ASE2
IRX5	ENST00000394636.9	chr16:54930865-54934485	site 1	E	chr16:54932778-54932792	15	ASE2
			site 2	E	chr16:54932846-54932856	11	ASE2
			site 3	E	chr16:54933466-54933479	14	ASE2
KCTD10	ENST00000228495.11	chr12:109448655–109477300	site 1	E	chr12:109451669–109451681	13	ASE2
LUZP2	ENSG00000187398.13	chr11:24497053-25082638	site 1	I	chr11:24529371–24529386	16	ASE1
NHLH2	ENST00000320238.3	chr1:115836377–115841126	site 1	E	chr1:115836504–115836524	21	ASE1
NLGN3	ENST00000358741.4	chrX:71144841–71171201	site 1	E	chrX:71148855–71148869	15	ASE1
RET	ENSG00000165731.24	chr10:43077069-43130351	site 1	I	chr10:43088313-43088331	19	ASE2
RSBN1L	ENST00000334955.13	chr7:77696459–77783022	site 1	E	chr7:77778627–77778640	14	ASE1
SNX33	ENST00000308527.6	chr15:75647912–75662301	site 1	E	chr15:75649427–75649442	16	ASE2
			site 2	E	chr15:75657020–75657034	15	ASE2
SYK	ENSG00000165025.17	chr9:90801819-90898549	site 1	I	chr9:90895183–90895198	16	ASE2
			site 2	I	chr9:90808269–90808283	15	ASE1
ZIC2	ENST00000376335.8	chr13:99981784-99986765	site 1	E	chr13:99986692-99986706	15	ASE2

### Sheet: Suppl. Table 2
Supplementary Table 2. Evolutionary conservation of predicted SNORD116-mRNA interactions across mammalian species. The best predicted hybridization free energy (kcal/mol) in each species is reported. Location of each interaction within an exon (E) or intron (I) is indicated according to the human reference transcript. Only interactions involving at least nine paired nucleotides are reported. Dupl…
Target	Interaction site	ASE region	Intron/Exon	Hsa	Ptr	Rma	Cja	MiM	Oga	Tbe	Mmu	Rno	Dor	Str	Cpo	Ocu	Ssc	Mlu	Eeu
ADARB1	Site 1	ASE2	E	-25.79	-25.79	-22.37	-16.58											-12.69
ADARB1	Site 2	ASE1	E	-15.84			-11.77							-16.13	-18.2	-18.8	-19.46
ANKRD11		ASE2	E	-28.3	-28.3	-25.08	-16.91		-22.83		-14.77		-18.62	-13.21		-17.72		-21.32
BAP1		ASE2	E	-28.05	-28.01	-23.73	-27.99	-22.61	-18.01	-18.33			-10.5	-12.6	-13.48	-13.73		-13.33
C1QTNF9		ASE2	E	-25.17	-25.1	-25.55	-24.14	-27.22	-28.62	-22.7		-12.17	-20.86	-8.71		-25.17	-20.83	-25.22
CADPS2		ASE2	I	-29.83	-29.83
CHRNA7		ASE2	I	-31.53	-28.73	-24.5								-20.83
DGKK		ASE1	E	-22.2	-22.2	-22.08	-22.09	-22.06	-22.38	-21.67	-22.03	-21.75	-22.34	-22.04	-22.1	-22.37	-23.83	-22.08	-24.73
DPP10		ASE2	I	-29.27	-29.27
FGF13		ASE2	I	-25.59	-25.61	-25.23	-21.5			-20.33		-9.25
IRX5	Site 1	ASE2	E	-18.3					-17.3		-21.39	-12.85	-16.17		-14.92	-15.6	-12.37		-13.2
IRX5	Site 2	ASE2	E	-21.84	-21.84	-16.28	-16.22	-14.32	-16.4				-14.04		-12.61			-18.17
IRX5	Site 3	ASE2	E	-28.9	-28.84	-27.67	-22.17	-21.21	-20.61	-15.45	-13.56		-21.41		-26.71	-14.46		-16.40	-15.77
KCTD10		ASE2	E	-22.83	-22.83	-22.45	-19.78	-22.83	-21.67	-16.97	-11.74		-18.5		-19.3	-14.29
LUZP2		ASE1	I	-15.76	-14.38	-17.27		-20.61				-12.15	-12.14	-15.86		-19.07
NHLH2		ASE1	E	-18.92	-17.74	-17.74	-19.28	-16.98	-14.26	-19.96	-11.32	-13.8	-16.38	-18.28	-15.03	-21.06		-19.09	-16.62
NLGN3		ASE1	E	-22.62	-22.62	-22.93	-23.24	-22.41	-23.41	-21.38	-19.7	-19.68	-19.68	-19.54	-23.42	-19.6	-23.13	-22.93	-22.45
RET		ASE2	I	-26.12	-21.3	-15.65	-24.8	-23.28	-28.32				-14.26			-13.14		-10.03
RSBN1L		ASE1	E	-20.6	-20.6	-20.6	-20.6	-20.6	-20.6	-20.6	-20.57	-16.39	-20.6	-20.1	-20.2	-20.6	-20.5	-20.47	-20.58
SNX33	Site 1	ASE2	E	-23.47	-25.67	-19.2	-29.54	-21.79	-19.6				-9.62	-18.98		-17.57		-15.18
SNX33	Site 2	ASE2	E	-18.5		-26.38	-25.36								-8.6				-12.57
SYK	Site 1	ASE2	I	-19.38	-19.38	-19.38
SYK	Site 2	ASE1	I	-21.87	-21.87	-21.8	-15.5	-16.36		-17.6
ZIC2		ASE2	E	-17.02										-15.9		-15.84

### Sheet: Suppl. Table 3
Supplementary Table 3. Transcript context and codon-position distribution of substitutions within candidate SNORD116 interaction sites localized in coding sequence. Nucleotide substitutions are assigned to the first, second or third position of the corresponding codon.
Target	Site	Context	Conserved interaction (n/16)	Target substitutions at codon position 1	Target substitutions at codon position 2	Target substitutions at codon position 3	% at codon pos. 3
ADARB1	Site 1	CDS	11	2	1	12	0.8
ANKRD11	Site 1	CDS	12	0	0	20	1
BAP1	Site 1	CDS	15	0	0	6	1
C1QTNF9	Site 1	CDS	14	0	0	26	1
DGKK	Site 1	CDS	16	0	0	2	1
IRX5	Site 1	CDS	11	2	0	8	0.8
IRX5	Site 2	CDS	10	0	0	6	1
IRX5	Site 3	CDS	11	1	1	5	0.71
KCTD10	Site 1	CDS	11	0	0	14	1
NLGN3	Site 1	CDS	16	0	0	1	1
RSBN1L	Site 1	CDS	15	0	0	0	-
SNX33	Site 1	CDS	10	0	0	15	1
SNX33	Site 2	CDS	8	0	0	17	1

### Sheet: Suppl. Table 4
Supplementary Table 4. Differential expression of candidate SNORD116 target genes across published models of Prader-Willi syndrome and SNORD116 deficiency. Green and purple indicate significant upregulation and downregulation, respectively; orange indicates no significant change in expression; white cells indicate genes for which differential expression information was not available or could not …
Reference	Bochukova et al. 2018	Baldini et al. 2021	Kocher et al. 2021	Knott et al. 2022	Kummerfeld et al. 2022	Gilmore et al. 2024				Rivière et al. 2026		Batzli et al 2026	Marty et al. 2026
Model type	Human post-mortem hypothalamus	Human cell line	Mouse cell line	Mice	Mice	hESC igDEL		hESC smDEL		Mice	Mice	Mice	Mice (Snord115/Snord116-KO)
		HeLa S3 cell line	N29/2 hypothalamic neurons	Snord116-KO	Snord116-KO	H9 igDEL	CT2 igDEL	H9 smDEL	CT2 smDEL	Snord116-KO		Snord116-KO pituitaries	Adult hypothalamus	P1 hypothalamus	P11	Adult Cortex	Adult Cerebellum
ADARB1
ANKRD11
BAP1
C1QTNF9
CADPS2
CHRNA7
DGKK
DPP10
FGF13
IRX5
KCTD10
LUZP2
NHLH2
NLGN3
RET
RSBN1L
SNX33
SYK
ZIC2

### Sheet: Suppl. Table 5
Supplementary Table 5. Predicted effects of human SNPs on SNORD116-mRNA interaction stability and partner repertoire. The number of partners was determined using a hybridization-energy threshold of -20 kcal/mol.
Target	Site	Allele (GRCh38)	Target RNA sequence (5′–3′)	Best IntaRNA E (kcal/mol)	SNORD116 copy with best hybrid energy	ASE	copies with hybrid energy ≤ -20 kcal/mol	Number of partners changed with energy threshold ≤ -20 kcal/mol
ADARB1	Site 1	Reference	CAAUGGGGGUGGUGGU	-25.79	SNORD116-12	ASE2	2	-
ADARB1	Site 1	chr21:45175827_C>T	UAAUGGGGGUGGUGGU	-23.95	SNORD116-12	ASE2	2	0
ADARB1	Site 1	chr21:45175829_A>G	CAGUGGGGGUGGUGGU	-25.53	SNORD116-12	ASE2	2	0
ADARB1	Site 1	chr21:45175830_T>C	CAACGGGGGUGGUGGU	-20.72	SNORD116-12	ASE2	0	-2
ADARB1	Site 1	chr21:45175831_G>A	CAAUAGGGGUGGUGGU	-20.3	SNORD116-12	ASE2	0	-2
ADARB1	Site 1	chr21:45175831_G>C	CAAUCGGGGUGGUGGU	-19.69	SNORD116-12	ASE2	0	-2
ADARB1	Site 1	chr21:45175832_G>A	CAAUGAGGGUGGUGGU	-26.7	SNORD116-12	ASE2	2	0
ADARB1	Site 1	chr21:45175833_G>A	CAAUGGAGGUGGUGGU	-19.85	SNORD116-24	ASE2	0	-2
ADARB1	Site 1	chr21:45175834_G>A	CAAUGGGAGUGGUGGU	-19.81	SNORD116-12	ASE2	0	-2
ADARB1	Site 1	chr21:45175835_G>A	CAAUGGGGAUGGUGGU	-26.39	SNORD116-12	ASE2	2	0
ADARB1	Site 1	chr21:45175836_T>G	CAAUGGGGGGGGUGGU	-21.12	SNORD116-12	ASE2	0	-2
ADARB1	Site 1	chr21:45175837_G>A	CAAUGGGGGUAGUGGU	-20.3	SNORD116-12	ASE2	0	-2
ADARB1	Site 1	chr21:45175837_G>C	CAAUGGGGGUCGUGGU	-20	SNORD116-12	ASE2	0	-2
ADARB1	Site 1	chr21:45175837_G>T	CAAUGGGGGUUGUGGU	-19.62	SNORD116-12	ASE2	0	-2
ADARB1	Site 1	chr21:45175838_G>C	CAAUGGGGGUGCUGGU	-20.83	SNORD116-12	ASE2	0	-2
ADARB1	Site 1	chr21:45175839_T>A	CAAUGGGGGUGGAGGU	-21.73	SNORD116-12	ASE2	0	-2
ADARB1	Site 1	chr21:45175839_T>G	CAAUGGGGGUGGGGGU	-21.33	SNORD116-12	ASE2	0	-2
ADARB1	Site 1	chr21:45175840_G>A	CAAUGGGGGUGGUAGU	-20.12	SNORD116-12	ASE2	0	-2
ADARB1	Site 2	Reference	UUUCGGGGAGCCC	-15.84	SNORD116-11	ASE1	0	-
ANKRD11	Site 1	Reference	UUUGAUGAGGACGACG	-28.3	SNORD116-23	ASE2	13	-
ANKRD11	Site 1	chr16:89285482_C>T	UUUGAUGAGGACGACA	-27.09	SNORD116-23	ASE2	6	-7
ANKRD11	Site 1	chr16:89285483_G>A	UUUGAUGAGGACGAUG	-26.53	SNORD116-23	ASE2	6	-7
ANKRD11	Site 1	chr16:89285485_C>T	UUUGAUGAGGACAACG	-22.24	SNORD116-23	ASE2	1	-12
ANKRD11	Site 1	chr16:89285486_G>A	UUUGAUGAGGAUGACG	-27.58	SNORD116-15	ASE2	19	6
ANKRD11	Site 1	chr16:89285486_G>C	UUUGAUGAGGAGGACG	-25.1	SNORD116-23	ASE2	13	0
ANKRD11	Site 1	chr16:89285487_T>C	UUUGAUGAGGGCGACG	-27.65	SNORD116-23	ASE2	13	0
ANKRD11	Site 1	chr16:89285494_C>T	UUUAAUGAGGACGACG	-22.66	SNORD116-23	ASE2	1	-12
ANKRD11	Site 1	chr16:89285496_A>C	UGUGAUGAGGACGACG	-26.86	SNORD116-23	ASE2	6	-7
BAP1	Site 1	Reference	UUGGAGAGGAUGACAG	-28.05	SNORD116-11	ASE2	10	-
BAP1	Site 1	chr3:52403535_C>T	UUGGAGAGGAUGACAA	-26.43	SNORD116-11	ASE2	10	0
BAP1	Site 1	chr3:52403536_T>C	UUGGAGAGGAUGACGG	-27.42	SNORD116-11	ASE2	11	1
BAP1	Site 1	chr3:52403539_C>T	UUGGAGAGGAUAACAG	-21.67	SNORD116-11	ASE2	0	-10
BAP1	Site 1	chr3:52403540_A>G	UUGGAGAGGACGACAG	-23.17	SNORD116-11	ASE2	2	-8
BAP1	Site 1	chr3:52403541_T>C	UUGGAGAGGGUGACAG	-27.39	SNORD116-11	ASE2	2	-8
BAP1	Site 1	chr3:52403543_C>T	UUGGAGAAGAUGACAG	-21.47	SNORD116-11	ASE2	0	-10
BAP1	Site 1	chr3:52403545_C>T	UUGGAAAGGAUGACAG	-21.64	SNORD116-11	ASE2	0	-10
C1QTNF9	Site 1	Reference	CUGAUGAGGACGAUG	-25.17	SNORD116-5,SNORD116-7	ASE2	6	-
C1QTNF9	Site 1	chr13:24321714_T>C	CCGAUGAGGACGAUG	-25.38	SNORD116-3,SNORD116-8,SNORD116-9	ASE2	7	1
C1QTNF9	Site 1	chr13:24321715_G>A	CUAAUGAGGACGAUG	-20.38	SNORD116-23	ASE2	0	-6
C1QTNF9	Site 1	chr13:24321715_G>T	CUUAUGAGGACGAUG	-20.17	SNORD116-23	ASE2	0	-6
C1QTNF9	Site 1	chr13:24321717_T>A	CUGAAGAGGACGAUG	-21.05	SNORD116-23	ASE2	1	-5
C1QTNF9	Site 1	chr13:24321717_T>C	CUGACGAGGACGAUG	-26.76	SNORD116-23	ASE2	2	-4
C1QTNF9	Site 1	chr13:24321723_C>T	CUGAUGAGGAUGAUG	-24.28	SNORD116-15	ASE2	19	13
C1QTNF9	Site 1	chr13:24321724_G>A	CUGAUGAGGACAAUG	-19.15	SNORD116-5,SNORD116-7	ASE2	0	-6
C1QTNF9	Site 1	chr13:24321724_G>C	CUGAUGAGGACCAUG	-18.92	SNORD116-5,SNORD116-7	ASE2	0	-6
C1QTNF9	Site 1	chr13:24321726_T>C	CUGAUGAGGACGACG	-26.95	SNORD116-5,SNORD116-7	ASE2	8	2
C1QTNF9	Site 1	chr13:24321727_G>T	CUGAUGAGGACGAUU	-23.86	SNORD116-5,SNORD116-7	ASE2	6	0
DGKK	Site 1	Reference	UUUUCCAAGGAAUGUU	-22.2	SNORD116-1,SNORD116-2,SNORD116-3,SNORD116-4,SNORD116-5,SNORD116-6,SNORD116-7,SNORD116-8,SNORD116-9	ASE1	22	-
IRX5	Site 1	Reference	UGACGUGGACGCCGC	-18.3	SNORD116-23	ASE2	0	-
IRX5	Site 1	chr16:54932779_G>A	UAACGUGGACGCCGC	-13.71	SNORD116-23	ASE2	0	0
IRX5	Site 1	chr16:54932781_C>T	UGAUGUGGACGCCGC	-16.79	SNORD116-23	ASE2	0	0
IRX5	Site 1	chr16:54932782_G>A	UGACAUGGACGCCGC	-16.8	SNORD116-23	ASE2	0	0
IRX5	Site 1	chr16:54932787_C>A	UGACGUGGAAGCCGC	-13.51	SNORD116-11	ASE1	0	0
IRX5	Site 1	chr16:54932787_C>T	UGACGUGGAUGCCGC	-17.58	SNORD116-15	ASE2	0	0
IRX5	Site 1	chr16:54932788_G>A	UGACGUGGACACCGC	-14.91	SNORD116-23	ASE2	0	0
IRX5	Site 1	chr16:54932790_C>G	UGACGUGGACGCGGC	-22.16	SNORD116-23	ASE2	1	1
IRX5	Site 1	chr16:54932790_C>T	UGACGUGGACGCUGC	-18.49	SNORD116-23	ASE2	0	0
IRX5	Site 1	chr16:54932791_G>A	UGACGUGGACGCCAC	-16.33	SNORD116-23	ASE2	0	0
IRX5	Site 1	chr16:54932791_G>C	UGACGUGGACGCCCC	-17.87	SNORD116-23	ASE2	0	0
IRX5	Site 1	chr16:54932792_C>T	UGACGUGGACGCCGU	-19.64	SNORD116-23	ASE2	0	0
IRX5	Site 2	Reference	GACGAGGACGA	-21.84	SNORD116-23	ASE2	1	-
IRX5	Site 2	chr16:54932848_C>T	GAUGAGGACGA	-20.15	SNORD116-23	ASE2	0	-1
IRX5	Site 2	chr16:54932849_G>C	GACCAGGACGA	-15.95	SNORD116-23	ASE2	0	-1
IRX5	Site 2	chr16:54932850_A>G	GACGGGGACGA	-20.39	SNORD116-23	ASE2	1	0
IRX5	Site 2	chr16:54932851_G>A	GACGAAGACGA	-15.24	SNORD116-23	ASE2	0	-1
IRX5	Site 2	chr16:54932852_G>A	GACGAGAACGA	-14.94	SNORD116-23	ASE2	0	-1
IRX5	Site 2	chr16:54932853_A>G	GACGAGGGCGA	-21.16	SNORD116-23	ASE2	1	0
IRX5	Site 2	chr16:54932854_C>A	GACGAGGAAGA	-16.81	SNORD116-15	ASE2	0	-1
IRX5	Site 2	chr16:54932854_C>G	GACGAGGAGGA	-18.71	SNORD116-23	ASE2	0	-1
IRX5	Site 2	chr16:54932854_C>T	GACGAGGAUGA	-21.22	SNORD116-15	ASE2	8	7
IRX5	Site 2	chr16:54932855_G>A	GACGAGGACAA	-18.96	SNORD116-23	ASE2	0	-1
IRX5	Site 2	chr16:54932855_G>C	GACGAGGACCA	-18.54	SNORD116-23	ASE2	0	-1
IRX5	Site 2	chr16:54932856_A>G	GACGAGGACGG	-21.12	SNORD116-23	ASE2	1	0
IRX5	Site 3	Reference	GACGGGGGCGGCGG	-28.9	SNORD116-23	ASE2	9	-
IRX5	Site 3	chr16:54933466_G>A	AACGGGGGCGGCGG	-25.15	SNORD116-23	ASE2	1	-8
IRX5	Site 3	chr16:54933471_G>A	GACGGAGGCGGCGG	-22.32	SNORD116-23	ASE2	1	-8
IRX5	Site 3	chr16:54933472_G>A	GACGGGAGCGGCGG	-22.91	SNORD116-23	ASE2	2	-7
IRX5	Site 3	chr16:54933473_G>A	GACGGGGACGGCGG	-29.32	SNORD116-23	ASE2	9	0
IRX5	Site 3	chr16:54933473_G>T	GACGGGGUCGGCGG	-25.38	SNORD116-23	ASE2	8	-1
IRX5	Site 3	chr16:54933474_C>A	GACGGGGGAGGCGG	-24.74	SNORD116-23	ASE2	8	-1
IRX5	Site 3	chr16:54933475_G>A	GACGGGGGCAGCGG	-24.24	SNORD116-23	ASE2	1	-8
IRX5	Site 3	chr16:54933477_C>A	GACGGGGGCGGAGG	-24.57	SNORD116-23	ASE2	1	-8
IRX5	Site 3	chr16:54933479_G>A	GACGGGGGCGGCGA	-27.19	SNORD116-23	ASE2	8	-1
KCTD10	Site 1	Reference	GACGAGGACGAGG	-22.83	SNORD116-23	ASE2	1	-
KCTD10	Site 1	chr12:109451669_C>T	GACGAGGACGAGA	-21.45	SNORD116-23	ASE2	1	0
KCTD10	Site 1	chr12:109451670_C>T	GACGAGGACGAAG	-21.47	SNORD116-23	ASE2	1	0
KCTD10	Site 1	chr12:109451672_C>T	GACGAGGACAAGG	-18.24	SNORD116-23	ASE2	0	-1
KCTD10	Site 1	chr12:109451673_G>A	GACGAGGAUGAGG	-22.21	SNORD116-15	ASE2	9	8
KCTD10	Site 1	chr12:109451675_C>T	GACGAGAACGAGG	-15.93	SNORD116-23	ASE2	0	-1
KCTD10	Site 1	chr12:109451676_C>T	GACGAAGACGAGG	-16.23	SNORD116-23	ASE2	0	-1
KCTD10	Site 1	chr12:109451678_C>T	GACAAGGACGAGG	-16.97	SNORD116-23	ASE2	0	-1
KCTD10	Site 1	chr12:109451679_G>A	GAUGAGGACGAGG	-21.18	SNORD116-23	ASE2	1	0
NHLH2	Site 1	Reference	UUUAGUCUUUUUCAGGGUUUUUUUGUG	-18.92	SNORD116-29	ASE1	0	v
NHLH2	Site 1	chr1:115836504_C>G	UUUAGUCUUUUUCAGGGUUUUUUUGUC	-18.97	SNORD116-29	ASE1	0	0
NHLH2	Site 1	chr1:115836504_C>T	UUUAGUCUUUUUCAGGGUUUUUUUGUA	-18.96	SNORD116-29	ASE1	0	0
NHLH2	Site 1	chr1:115836513_A>T	UUUAGUCUUUUUCAGGGAUUUUUUGUG	-16.53	SNORD116-1,SNORD116-2,SNORD116-3,SNORD116-4,SNORD116-5,SNORD116-6,SNORD116-7,SNORD116-8,SNORD116-9	ASE1	0	0
NHLH2	Site 1	chr1:115836514_C>A	UUUAGUCUUUUUCAGGUUUUUUUUGUG	-14.77	SNORD116-29	ASE1	0	0
NHLH2	Site 1	chr1:115836519_A>T	UUUAGUCUUUUACAGGGUUUUUUUGUG	-14.42	SNORD116-29	ASE1	0	0
NLGN3	Site 1	Reference	UUUCCAAGGAAUGCG	-22.62	SNORD116-13,SNORD116-16,SNORD116-23,SNORD116-24	ASE1	4	-
NLGN3	Site 1	chrX:71148868_C>G	UUUCCAAGGAAUGGG	-18.18	SNORD116-12,SNORD116-14,SNORD116-15,SNORD116-17,SNORD116-18,SNORD116-19,SNORD116-20,SNORD116-21	ASE1	22	18
NLGN3	Site 1	chrX:71148868_C>T	UUUCCAAGGAAUGUG	-20.81	SNORD116-12,SNORD116-14,SNORD116-15,SNORD116-17,SNORD116-18,SNORD116-19,SNORD116-20,SNORD116-21	ASE1	22	18
NLGN3	Site 1	chrX:71148869_G>A	UUUCCAAGGAAUGCA	-23.03	SNORD116-13,SNORD116-16,SNORD116-23,SNORD116-24	ASE1	5	1
NLGN3	Site 1	chrX:71148869_G>T	UUUCCAAGGAAUGCU	-22.31	SNORD116-13,SNORD116-16,SNORD116-23,SNORD116-24	ASE1	4	0
RSBN1L	Site 1	Reference	UUCCAAGGAAUGUU	-20.6	SNORD116-1,SNORD116-2,SNORD116-3,SNORD116-4,SNORD116-5,SNORD116-6,SNORD116-7,SNORD116-8,SNORD116-9	ASE1	13	-
RSBN1L	Site 1	chr7:77778629_C>G	UUGCAAGGAAUGUU	-16.74	SNORD116-1,SNORD116-2,SNORD116-3,SNORD116-4,SNORD116-5,SNORD116-6,SNORD116-7,SNORD116-8,SNORD116-9	ASE1	0	-13
RSBN1L	Site 1	chr7:77778634_G>A	UUCCAAGAAAUGUU	-14.28	SNORD116-1,SNORD116-2,SNORD116-3,SNORD116-4,SNORD116-5,SNORD116-6,SNORD116-7,SNORD116-8,SNORD116-9	ASE1	0	-13
RSBN1L	Site 1	chr7:77778636_A>G	UUCCAAGGAGUGUU	-20.71	SNORD116-1,SNORD116-2,SNORD116-3,SNORD116-4,SNORD116-5,SNORD116-6,SNORD116-7,SNORD116-8,SNORD116-9	ASE1	13	0
RSBN1L	Site 1	chr7:77778637_T>C	UUCCAAGGAACGUU	-18.73	SNORD116-11	ASE1	0	-13
SNX33	Site 1	Reference	UUUGAGGAGGAUGAUG	-23.47	SNORD116-11	ASE2	10	-
SNX33	Site 1	chr15:75649427_T>C	CUUGAGGAGGAUGAUG	-23.11	SNORD116-11	ASE2	10	0
SNX33	Site 1	chr15:75649431_A>C	UUUGCGGAGGAUGAUG	-20.07	SNORD116-15	ASE2	0	-10
SNX33	Site 1	chr15:75649432_G>C	UUUGACGAGGAUGAUG	-26.63	SNORD116-15	ASE2	10	0
SNX33	Site 1	chr15:75649433_G>A	UUUGAGAAGGAUGAUG	-19.04	SNORD116-15	ASE2	0	-10
SNX33	Site 1	chr15:75649434_A>G	UUUGAGGGGGAUGAUG	-22.57	SNORD116-11	ASE2	9	-1
SNX33	Site 1	chr15:75649435_G>A	UUUGAGGAAGAUGAUG	-17.37	SNORD116-24	ASE2	0	-10
SNX33	Site 1	chr15:75649435_G>T	UUUGAGGAUGAUGAUG	-20.3	SNORD116-10	ASE2	0	-10
SNX33	Site 1	chr15:75649436_G>A	UUUGAGGAGAAUGAUG	-19.94	SNORD116-14	ASE2	0	-10
SNX33	Site 1	chr15:75649437_A>G	UUUGAGGAGGGUGAUG	-22.88	SNORD116-11	ASE2	8	-2
SNX33	Site 1	chr15:75649437_A>T	UUUGAGGAGGUUGAUG	-19.15	SNORD116-11	ASE2	0	-10
SNX33	Site 1	chr15:75649438_T>A	UUUGAGGAGGAAGAUG	-19	SNORD116-11	ASE2	0	-10
SNX33	Site 1	chr15:75649438_T>G	UUUGAGGAGGAGGAUG	-20.93	SNORD116-23	ASE2	1	-9
SNX33	Site 1	chr15:75649439_G>A	UUUGAGGAGGAUAAUG	-17.57	SNORD116-11	ASE2	0	-10
SNX33	Site 1	chr15:75649439_G>T	UUUGAGGAGGAUUAUG	-17.32	SNORD116-11	ASE2	0	-10
SNX33	Site 1	chr15:75649440_A>G	UUUGAGGAGGAUGGUG	-20.97	SNORD116-11	ASE2	0	-10
SNX33	Site 1	chr15:75649441_T>C	UUUGAGGAGGAUGACG	-25.39	SNORD116-11	ASE2	11	1
SNX33	Site 1	chr15:75649442_G>A	UUUGAGGAGGAUGAUA	-23.77	SNORD116-11	ASE2	10	0
SNX33	Site 2	Reference	GGACGAGGCAGACGG	-18.5	SNORD116-15	ASE2	8	-
SNX33	Site 2	chr15:75657021_G>A	GAACGAGGCAGACGG	-15.05	SNORD116-15	ASE2	0	-8
SNX33	Site 2	chr15:75657023_C>T	GGAUGAGGCAGACGG	-16.64	SNORD116-15	ASE2	0	-8
SNX33	Site 2	chr15:75657024_G>A	GGACAAGGCAGACGG	-12.64	SNORD116-15	ASE2	0	-8
SNX33	Site 2	chr15:75657025_A>G	GGACGGGGCAGACGG	-17.01	SNORD116-15	ASE2	8	0
SNX33	Site 2	chr15:75657026_G>A	GGACGAAGCAGACGG	-13.39	SNORD116-24	ASE2	0	-8
SNX33	Site 2	chr15:75657027_G>A	GGACGAGACAGACGG	-16.35	SNORD116-14	ASE2	0	-8
SNX33	Site 2	chr15:75657028_C>A	GGACGAGGAAGACGG	-20.83	SNORD116-15	ASE2	10	2
SNX33	Site 2	chr15:75657029_A>G	GGACGAGGCGGACGG	-18.19	SNORD116-23	ASE2	8	0
SNX33	Site 2	chr15:75657031_A>G	GGACGAGGCAGGCGG	-17.84	SNORD116-15	ASE2	8	0
SNX33	Site 2	chr15:75657032_C>T	GGACGAGGCAGAUGG	-16.86	SNORD116-15	ASE2	0	-8
SNX33	Site 2	chr15:75657033_G>A	GGACGAGGCAGACAG	-17.27	SNORD116-20	ASE2	1	-7
SNX33	Site 2	chr15:75657034_G>A	GGACGAGGCAGACGA	-16.77	SNORD116-15	ASE2	0	-8
ZIC2	Site 1	Reference	AGUGGUUUGAUCAUU	-17.02	SNORD116-30	ASE2	0	-
ZIC2	Site 1	chr13:99986695_G>A	AGUAGUUUGAUCAUU	-11.97	SNORD116-25,SNORD116-26	ASE1	0	0
ZIC2	Site 1	chr13:99986700_G>C	AGUGGUUUCAUCAUU	-14.96	SNORD116-29	ASE1	0	0
ZIC2	Site 1	chr13:99986706_T>G	AGUGGUUUGAUCAUG	-17.45	SNORD116-30	ASE2	0	0

### Sheet: Suppl. Table 6
Supplementary Table 6. PCR primers used in this study.
Human				Mouse
ADARB1	Forward	TCGAGAAGTAAATGGGCTCCAC		Adarb1	Forward	GTCAGGCTGGACATGGAGAG
	Reverse	ACAAGATTGCACGCTGGAAC			Reverse	TCCTTCAGGGCAAGCAAAGT
ANKRD11	Forward	TTCCTGCTGTGGTGCTTTAG		Ankrd11	Forward	AAGGACTTTGCAGGCTGGAC
	Reverse	TATGGAATCGCAGACGGTTG			Reverse	TGAGGATTTCCGCCATACCG
BAP1	Forward	CCACAAGTCTCAAGAGTCACAG		Bap1	Forward	TTGCAAACTATGAGGCCTGTCT
	Reverse	CTGCACCATCTGTGTGGTT			Reverse	CATAGTTGTGGGTCCTTCGC
CADPS2	Forward	CTTTGGACGACCTGAAGGTGCT		Cadps2	Forward	TGCCACAGTTGGAATCCATGA
	Reverse	CTTCACCTCTTCTGCTGGTATGG			Reverse	AACACACCCTGCAATCGGAA
CHRNA7	Forward	GACGTGGATGAGAAGAACCAAG		Chrna7	Forward	ATCCCTGTAGCTGTCGGTCT
	Reverse	CTGGTTTCCAAATCTGGCCATC			Reverse	GCCGGTGATGGGTGTAAGAA
CTRP9	Forward	GAGGATCCCCAGGAAAACAT		Ctrp9	Forward	TGCATGCACGAGAAGTGTATTC
	Reverse	AGCTTCTCCTTTGGGACCAG			Reverse	TTCTCCTTTCTCCCCACGAA
DGKK	Forward	AGAAGCCATCGCTCATCAGT		Dgkk	Forward	GATGCCTTGAAGGTTTGGC
	Reverse	TGAATTTTCGGAGGAAGACG			Reverse	GAAGAACATCCAGAACAATAC
DPP10	Forward	GGACCGAAACCAGTATGCTCTTC		Dpp10	Forward	AACTCAGCCTGTGGATCGTG
	Reverse	CTGGAATCCACTTCCTCTGCCA			Reverse	GATGGTCTTGGAGGGCTGAC
FGF13	Forward	GTAGCCTTGTCGGCTGTATAGC		Fgf13	Forward	ACCAAAGACGAGGACAGCAC
	Reverse	AGACCAGCTGCGACAAAAAC			Reverse	GGTGTGAAATGTTCCGAGGT
FOXG1	Forward	GACCTACTCCCTCAACCCCT		Gapdh	Forward	GGCAAATTCAACGGCACAGT
	Reverse	GCTGCTCTGCGAAGTCATTG			Reverse	GGGTCTCGCTCCTGGAAGAT
GAPDH	Forward	AACAGCCTCAAGATCATCAGC		Irx5	Forward	ACAGCACCAGCGTCATTTCG
	Reverse	GGATGATGTTCTGGAGAGCC			Reverse	CGTAGGGAGAGCCCACGTAA
IRX5	Forward	AGAGGAGGAGAACATTGACCTG		Kctd10	Forward	GCCGGAAAATCGCTGAAGTC
	Reverse	CTTCTGCTCAGCTCCTCCTG			Reverse	AGGTGATGAGAACGTCCAGC
KCTD10	Forward	CGGCCCTACAACAGAACAAA		Luzp2	Forward	CACTCGTCCTCAGCACCAGAC
	Reverse	AGGACCCTTCCGTTAAAGCG			Reverse	AAGGTTCACTTTGATCCCATCC
LUZP2	Forward	TTTTCCGTGATCAGCCTCCTC		Necdin	Forward	GTATCCCAAATCCACAGTGC
	Reverse	TGTTGAGGCTTGCTTTTGGC			Reverse	TAACTCTCCAGGGCCTTCTT
MAP2	Forward	CCACCTGAGATTAAGGATCA		Nhlh2	Forward	CCGAGCTCCGCAAACTACTA
	Reverse	GGCTTACTTTGCTTCTCTGA			Reverse	ATGGCCAAGCGCAGAATCTC
NANOG	Forward	TGGGATTGGGAGGCTTTGCT		Nlgn3	Forward	AGCTCTACCTTCACATCGGG
	Reverse	TGAAACACTCGGTGAAATCAGGG			Reverse	GACCCAACTGTAATGCTGCC
NESTIN	Forward	CAGCGTTGGAACAGAGGTTGG		Ret	Forward	AGTGTTTCTGATCCCACCGAC
	Reverse	TGGCACAGGTGTCTCAAGGGTAG			Reverse	AGCTGCAAAATGCCTGAATGT
NHLH2	Forward	CCACCCTCTTCCCGTCTTTC		Rplp0	Forward	CATGTGGGTACGTCCAGGAG
	Reverse	TGGCTTGGAGATGCTTGGAG			Reverse	TCAAACAGCATCTCCCGAGG
NLGN3	Forward	GTCAAGGAGCCCATAGTTGC		Rsbn1l	Forward	ATGCGACAGATCAGCTTGGT
	Reverse	GCAATGTCATCGTCATCACC			Reverse	TTCTCCTGGACGTACCCACA
OCT4	Forward	GAGTGAGAGGCAACCTGGAG		Snord116	Forward	GGATCTATGATGATTCCCAG
	Reverse	ACACTCGGACCACATCCTTC			Reverse	GGACCTCAGTTCCGATGA
PAX6	Forward	CAGCTCGGTGGTGTCTTTG		Snx33	Forward	GGACCGTGGTCTGAGGGTAA
	Reverse	AGTCGCTACTCTCGGTTTA			Reverse	TCTCCCTCCTCACACACCAA
RET	Forward	GTCCTCTTGCTCCACTTCAACG		Syk	Forward	CTACCTGCTACGCCAGAGC
	Reverse	CCTGGCAGTTTTCCACACAGAC			Reverse	TTCCCTCTCGATGGTGTAGTG
RPLP0	Forward	GAAGTCACTGTGCCAGCCCA		Zic2	Forward	CGTGCCAAAGTCTCCCTTCT
	Reverse	GAAGGTGTAATCCGTCTCCA			Reverse	GAACGTCGCAAAAGCACTGA
RSBN1L	Forward	ACCTCCACTGTCCCAGGAAT
	Reverse	CAGAATCCAAGGAGGCTTTG
SNHG14	Forward	GGGCAGTTGCCGTGGGAGGCCC
	Reverse	CGTCCTGGGCCACCCGCCAGCA
SNORD116	Forward	TGGATCGATGATGAGTCCC
	Reverse	TGGACCTCAGTTCCGATGAG
SNX33	Forward	GCTTTGTGCGTTCTGGAGTG
	Reverse	TGGTCTGTTTTGTGGGGTCC
SYK	Forward	TTTCGGACTTTCCAAAGCACTGCG
	Reverse	ACTCCAAAGCTCCAGACATCGCTT
TUBB3	Forward	TATCCCGACCGCATCATGAA
	Reverse	GGTCTCATCCGTGTTCTCCA
ZIC2	Forward	CCCTTCAAGGCCAAATACAA
	Reverse	TGCATGTGCTTCTTCCTGTC
